# Sequential Measurements of Catalytic Activities of Multi-Drug-Resistance Transporters and Cytochrome P450 Enzymes by Cytometry of Reaction Rate Constant

**DOI:** 10.1101/2020.10.15.340976

**Authors:** Vasilij Koshkin, Mariana Bleker de Oliveira, Sven Kochmann, Chun Peng, Sergey N. Krylov

## Abstract

Cytometry of reaction rate constant (CRRC) is an accurate and robust approach to characterize cell-population heterogeneity using rate constants of cellular processes for which kinetic mechanisms are known. We work on a CRRC-based method to develop predictors of tumor chemoresistance driven by two processes: drug extrusion by multi-drug-resistance (MDR) transporters and drug inactivation by cytochrome-P450 enzymes (CYP). Each of the two possess is studied with its specific substrate and the process activity is characterized by a corresponding unimolecular rate constant. Due to the incompatibility of MDR and CYP assays, MDR and CYP activities may be difficult to measure simultaneously suggesting that they may need to be measured sequentially. The sequential measurements may also impose a problem: the results of the second assay may be affected by artifacts exerted by the first assay. The goal of this work was to understand whether the cells have a memory of the first assay that significantly affects the results of the second assay. To achieve this goal, we compared CRRC results for two orders of sequential measurements: the MDR→CYP order in which MDR activity is measured before CYP activity and the CYP→MDR order in which CYP activity is measured before MDR activity. It was found that the results of the CYP assay were similar in both orders; on the contrary, the results of the MDR assay were significantly different. Our findings suggest that MDR and CYP activity can be studied sequentially provided that MDR activity is measured first and CYP activity second.
