## Supplementary material for "Sequential Measurements of Catalytic Activities of Multi-Drug-Resistance Transporters and Cytochrome P450 Enzymes by Cytometry of Reaction Rate Constant": Raw data, evaluation data, and cluster analysis program (Python): CYP-MDR clusters.csv

Centeroids:
Cluster 1: 0.0002797050903614458 0.003610361445783133
Cluster 2: 0.00033067462537313434 0.006587164179104476
Data:
0.000260317	0.00439
0.000230688	0.00403
0.000245503	0.00307
0.000289242	0.00314
0.000299118	0.00374
0.000299118	0.0041
0.000235626	0.00417
0.000176367	0.00432
0.000205996	0.00359
0.000201058	0.00322
0.000230688	0.00255
0.000280071	0.00212
0.000343563	0.00226
0.000373192	0.0027
0.000378131	0.00299
0.000411993	0.00374
0.000407055	0.00417
0.000383069	0.00498
0.000383069		0.00586
0.000318871		0.00565
0.000240564		0.00521
0.000284303	0.00491
0.00029418	0.0041
0.00032381	0.0041
0.000333686	0.00491
0.000318871	0.00351
0.00019612	0.00469
0.000201058		0.00543
0.000402822		0.0055
0.000363316	0.00447
0.000348501	0.00359
0.000308995	0.00299
0.000176367	0.00292
0.00012769	0.00366
0.000137566	0.00461
0.000132628		0.00528
0.000161552	0.00212
0.000215873	0.00204
0.000441623	0.00461
0.000235626		0.00543
0.000333686	0.00299
0.000280071	0.00329
0.000181305	0.00359
0.000122751	0.00417
0.000156614		0.00535
0.00019612	0.00175
0.00022575	0.00461
0.000112875	0.00476
0.000142504		0.00572
0.000122751	0.00314
0.000181305		0.00608
0.000176367	0.00491
0.000201058	0.00432
0.00016649	0.00396
0.000245503	0.00374
0.000284303		0.00543
0.000235626		0.00608
0.000348501		0.00565
0.000308995	0.00432
0.000201058	0.00285
0.000152381	0.00277
8.32451e-05	0.0027
0.000402822	0.00233
0.000383069	0.00381
0.000358377		0.00586
0.000343563		0.0066
0.000308995		0.00646
0.000333686	0.00189
0.000308995	0.0027
0.000426808	0.0027
0.000388007	0.00182
0.000284303	0.00277
0.000270194	0.00388
0.000304056	0.00454
0.000250441	0.00476
0.000102998		0.00646
0.000156614	0.00351
0.000353439	0.00381
0.000402822	0.00329
0.000481129	0.0041
0.000318871	0.00204
0.000260317	0.00292
0.00016649	0.00476
0.000205996		0.00572
0.000270194		0.00608
0.000373192	0.00344
0.000250441	0.00204
8.81834e-05	0.00417
0.000456437	0.00212
0.000416931	0.00484
0.000373192		0.00528
0.000333686		0.00608
0.000260317		0.00623
0.000280071	0.00461
0.000186243	0.00262
0.000255379	0.00506
0.000201058		0.00521
0.000260317		0.00543
0.000338624		0.00535
0.000407055	0.00447
0.000313933		0.00513
0.000313933		0.0058
0.000270194		0.00638
0.000215873		0.00653
7.83069e-05		0.00572
0.000446561	0.00314
0.000431746		0.00558
0.000416931		0.00608
0.000348501	0.00476
0.000275132		0.0058
0.000250441		0.0066
0.000205996	0.00396
0.000220811	0.00351
0.000348501	0.00424
0.000436684	0.00491
0.000446561		0.0055
0.000230688	0.00359
0.000255379		0.00683
0.000378131	0.00417
0.000378131		0.00616
0.000426808		0.00712
0.000392945		0.0069
0.000333686		0.0069
0.000328748		0.0077
0.000348501		0.00757
0.000280071		0.00734
0.000318871		0.0083
0.000318871		0.0072
0.000383069		0.00778
0.00029418		0.00697
0.000289242		0.00896
0.000265256		0.0083
0.000240564		0.00742
0.000368254		0.00749
0.000416931		0.00815
0.000388007		0.0069
0.000451499		0.00763
0.000466314		0.0083
0.000373192		0.00822
0.000481129		0.0069
0.000525573		0.00785
0.000441623		0.00683
0.000491005		0.00616
0.000534744		0.00697
0.000486067		0.00763
0.000461376		0.00623
0.000436684		0.00859
0.000363316		0.00822
0.000549559		0.00852
0.000431746		0.00675
