## Supplementary material for "Sequential Measurements of Catalytic Activities of Multi-Drug-Resistance Transporters and Cytochrome P450 Enzymes by Cytometry of Reaction Rate Constant": Raw data, evaluation data, and cluster analysis program (Python): CYP-MDR data.csv

2.60317E-4	0.00439
2.30688E-4	0.00403
2.45503E-4	0.00307
2.89242E-4	0.00314
2.99118E-4	0.00374
2.99118E-4	0.0041
2.35626E-4	0.00417
1.76367E-4	0.00432
2.05996E-4	0.00359
2.01058E-4	0.00322
2.30688E-4	0.00255
2.80071E-4	0.00212
3.43563E-4	0.00226
3.73192E-4	0.0027
3.78131E-4	0.00299
4.11993E-4	0.00374
4.07055E-4	0.00417
3.83069E-4	0.00498
3.83069E-4	0.00586
3.18871E-4	0.00565
2.40564E-4	0.00521
2.84303E-4	0.00491
2.9418E-4	0.0041
3.2381E-4	0.0041
3.33686E-4	0.00491
3.18871E-4	0.00351
1.9612E-4	0.00469
2.01058E-4	0.00543
4.02822E-4	0.0055
3.63316E-4	0.00447
3.48501E-4	0.00359
3.08995E-4	0.00299
1.76367E-4	0.00292
1.2769E-4	0.00366
1.37566E-4	0.00461
1.32628E-4	0.00528
1.61552E-4	0.00212
2.15873E-4	0.00204
4.41623E-4	0.00461
2.35626E-4	0.00543
3.33686E-4	0.00299
2.80071E-4	0.00329
1.81305E-4	0.00359
1.22751E-4	0.00417
1.56614E-4	0.00535
1.9612E-4	0.00175
2.2575E-4	0.00461
1.12875E-4	0.00476
1.42504E-4	0.00572
1.22751E-4	0.00314
1.81305E-4	0.00608
1.76367E-4	0.00491
2.01058E-4	0.00432
1.6649E-4	0.00396
2.45503E-4	0.00374
2.84303E-4	0.00543
2.35626E-4	0.00608
3.48501E-4	0.00565
3.08995E-4	0.00432
2.01058E-4	0.00285
1.52381E-4	0.00277
8.32451E-5	0.0027
4.02822E-4	0.00233
3.83069E-4	0.00381
3.58377E-4	0.00586
3.43563E-4	0.0066
3.08995E-4	0.00646
3.33686E-4	0.00189
3.08995E-4	0.0027
4.26808E-4	0.0027
3.88007E-4	0.00182
2.84303E-4	0.00277
2.70194E-4	0.00388
3.04056E-4	0.00454
2.50441E-4	0.00476
1.02998E-4	0.00646
1.56614E-4	0.00351
3.53439E-4	0.00381
4.02822E-4	0.00329
4.81129E-4	0.0041
3.18871E-4	0.00204
2.60317E-4	0.00292
1.6649E-4	0.00476
2.05996E-4	0.00572
2.70194E-4	0.00608
3.73192E-4	0.00344
2.50441E-4	0.00204
8.81834E-5	0.00417
4.56437E-4	0.00212
4.16931E-4	0.00484
3.73192E-4	0.00528
3.33686E-4	0.00608
2.60317E-4	0.00623
2.80071E-4	0.00461
1.86243E-4	0.00262
2.55379E-4	0.00506
2.01058E-4	0.00521
2.60317E-4	0.00543
3.38624E-4	0.00535
4.07055E-4	0.00447
3.13933E-4	0.00513
3.13933E-4	0.0058
2.70194E-4	0.00638
2.15873E-4	0.00653
7.83069E-5	0.00572
4.46561E-4	0.00314
4.31746E-4	0.00558
4.16931E-4	0.00608
3.48501E-4	0.00476
2.75132E-4	0.0058
2.50441E-4	0.0066
2.05996E-4	0.00396
2.20811E-4	0.00351
3.48501E-4	0.00424
4.36684E-4	0.00491
4.46561E-4	0.0055
2.30688E-4	0.00359
2.55379E-4	0.00683
3.78131E-4	0.00417
3.78131E-4	0.00616
4.26808E-4	0.00712
3.92945E-4	0.0069
3.33686E-4	0.0069
3.28748E-4	0.0077
3.48501E-4	0.00757
2.80071E-4	0.00734
3.18871E-4	0.0083
3.18871E-4	0.0072
3.83069E-4	0.00778
2.9418E-4	0.00697
2.89242E-4	0.00896
2.65256E-4	0.0083
2.40564E-4	0.00742
3.68254E-4	0.00749
4.16931E-4	0.00815
3.88007E-4	0.0069
4.51499E-4	0.00763
4.66314E-4	0.0083
3.73192E-4	0.00822
4.81129E-4	0.0069
5.25573E-4	0.00785
4.41623E-4	0.00683
4.91005E-4	0.00616
5.34744E-4	0.00697
4.86067E-4	0.00763
4.61376E-4	0.00623
4.36684E-4	0.00859
3.63316E-4	0.00822
5.49559E-4	0.00852
4.31746E-4	0.00675
