## Supplementary material for "Sequential Measurements of Catalytic Activities of Multi-Drug-Resistance Transporters and Cytochrome P450 Enzymes by Cytometry of Reaction Rate Constant": Raw data, evaluation data, and cluster analysis program (Python): MDR-CYP clusters.csv

Centeroids:
Cluster 1: 0.0005567045952380952 0.006388809523809524
Cluster 2: 0.0003218661759259258 0.0037033333333333345
Data:
0.000382498		0.00381
0.000455		0.00416
0.000347212		0.00416
0.000289344		0.00416
0.000255469		0.00381
0.000302047		0.00347
0.000313338		0.00301
0.000347212		0.00301
0.000382498		0.00301
0.000417784		0.00336
0.000703	0.00507
0.000509527		0.00381
0.000509527		0.00428
0.000752	0.00574
0.000371207	0.0051
0.000255469		0.00498
0.000186309		0.00474
0.000173606		0.00394
0.000173606		0.0037
0.000173606		0.00312
0.000359915		0.00394
0.000313338		0.00428
0.000266761		0.00428
0.000231475		0.00289
0.000289344		0.0022
0.000405081		0.00394
0.000347212		0.0037
0.000335921		0.0044
0.000289344		0.00428
0.000347212		0.00336
0.000429076		0.00265
0.000509527		0.00312
0.000417784		0.00278
0.000371207		0.00254
0.000425		0.00405
0.00039379		0.0044
0.000347212		0.00463
0.000244178		0.00474
0.000231475	0.00521
0.00012844		0.00463
0.000115737		0.00381
0.000208892		0.00463
0.000405081		0.00428
0.000335921		0.00381
0.000266761		0.00347
0.000324629		0.00336
0.000405081		0.00301
0.000405081		0.00312
0.000405081		0.00347
0.000405081		0.00243
0.000227241		0.00354
0.000241355		0.00382
0.000214538		0.00442
0.000231475		0.00491
0.000290755		0.00491
0.000345801		0.00501
0.000300635		0.00382
0.00037403		0.00332
0.000249824		0.00432
0.000282287		0.00464
0.000255469		0.00327
0.000273818		0.00295
0.00042343		0.00387
0.000368384		0.00442
0.000386733		0.00469
0.000688	0.00533
0.000838	0.00654
0.000331687		0.002
0.000241355		0.00246
0.000231475		0.00327
0.000378264		0.00423
0.000318984		0.00454
0.000309104		0.00505
0.000286521	0.00532
0.000200423		0.00428
0.000131263		0.00346
0.000286521		0.00182
0.000290755		0.00323
0.000314749		0.00277
0.00042343		0.00319
0.000323218		0.00405
0.000200423		0.00391
0.000204658		0.00336
0.000263938		0.00264
0.000314749		0.00254
0.000848	0.00604
0.000149612		0.00409
0.000100212		0.00405
0.000350035		0.00168
0.000345801		0.00254
0.000450247		0.00295
0.000177841		0.00446
0.000208892		0.00483
0.000314749		0.00141
0.000149612		0.00432
0.000286521		0.0046
0.000331687		0.00313
0.000249824		0.00454
0.000318984		0.00487
0.000227241		0.00387
0.000155258		0.00241
0.000214538		0.00191
0.000486944		0.00391
0.000431898		0.0046
0.000400847	0.00514
0.000455893		0.00205
0.000400847		0.00191
0.000431898	0.0051
0.000355681	0.00532
0.000437544		0.00391
0.000486944		0.00346
0.000478476		0.00277
0.000478476		0.00446
0.000460127	0.00514
0.000400847	0.00555
0.000255469	0.00546
0.000263938		0.00401
0.000386733		0.00368
0.00048271		0.00483
0.000331687	0.00569
0.000405081	0.0064
0.000605	0.00855
0.000455893	0.00673
0.000565	0.00655
0.000486944	0.00614
0.00066	0.00828
0.000491179	0.00587
0.000808	0.00596
0.000431898	0.00606
0.000578687	0.00587
0.000578687	0.00655
0.000546224	0.00706
0.000533	0.00714
0.000427664	0.00738
0.00048271	0.00783
0.000802	0.00546
0.000623853	0.00601
0.000555	0.00555
0.000664785	0.00565
0.000701482	0.00642
0.000642202	0.00642
0.000615385	0.00679
0.00059139	0.0072
0.000550459	0.00747
0.00054199	0.00651
0.00065067	0.00701
0.000719831	0.00701
0.00054199	0.00814
0.000619619	0.00733
0.000656316	0.00651
