## Supplementary material for "Sequential Measurements of Catalytic Activities of Multi-Drug-Resistance Transporters and Cytochrome P450 Enzymes by Cytometry of Reaction Rate Constant": Raw data, evaluation data, and cluster analysis program (Python): MDR-CYP data.csv

3.82498E-4	0.00381
4.55E-4	0.00416
3.47212E-4	0.00416
2.89344E-4	0.00416
2.55469E-4	0.00381
3.02047E-4	0.00347
3.13338E-4	0.00301
3.47212E-4	0.00301
3.82498E-4	0.00301
4.17784E-4	0.00336
7.03E-4	0.00507
5.09527E-4	0.00381
5.09527E-4	0.00428
7.52E-4	0.00574
3.71207E-4	0.0051
2.55469E-4	0.00498
1.86309E-4	0.00474
1.73606E-4	0.00394
1.73606E-4	0.0037
1.73606E-4	0.00312
3.59915E-4	0.00394
3.13338E-4	0.00428
2.66761E-4	0.00428
2.31475E-4	0.00289
2.89344E-4	0.0022
4.05081E-4	0.00394
3.47212E-4	0.0037
3.35921E-4	0.0044
2.89344E-4	0.00428
3.47212E-4	0.00336
4.29076E-4	0.00265
5.09527E-4	0.00312
4.17784E-4	0.00278
3.71207E-4	0.00254
4.25E-4	0.00405
3.9379E-4	0.0044
3.47212E-4	0.00463
2.44178E-4	0.00474
2.31475E-4	0.00521
1.2844E-4	0.00463
1.15737E-4	0.00381
2.08892E-4	0.00463
4.05081E-4	0.00428
3.35921E-4	0.00381
2.66761E-4	0.00347
3.24629E-4	0.00336
4.05081E-4	0.00301
4.05081E-4	0.00312
4.05081E-4	0.00347
4.05081E-4	0.00243
2.27241E-4	0.00354
2.41355E-4	0.00382
2.14538E-4	0.00442
2.31475E-4	0.00491
2.90755E-4	0.00491
3.45801E-4	0.00501
3.00635E-4	0.00382
3.7403E-4	0.00332
2.49824E-4	0.00432
2.82287E-4	0.00464
2.55469E-4	0.00327
2.73818E-4	0.00295
4.2343E-4	0.00387
3.68384E-4	0.00442
3.86733E-4	0.00469
6.88E-4	0.00533
8.38E-4	0.00654
3.31687E-4	0.002
2.41355E-4	0.00246
2.31475E-4	0.00327
3.78264E-4	0.00423
3.18984E-4	0.00454
3.09104E-4	0.00505
2.86521E-4	0.00532
2.00423E-4	0.00428
1.31263E-4	0.00346
2.86521E-4	0.00182
2.90755E-4	0.00323
3.14749E-4	0.00277
4.2343E-4	0.00319
3.23218E-4	0.00405
2.00423E-4	0.00391
2.04658E-4	0.00336
2.63938E-4	0.00264
3.14749E-4	0.00254
8.48E-4	0.00604
1.49612E-4	0.00409
1.00212E-4	0.00405
3.50035E-4	0.00168
3.45801E-4	0.00254
4.50247E-4	0.00295
1.77841E-4	0.00446
2.08892E-4	0.00483
3.14749E-4	0.00141
1.49612E-4	0.00432
2.86521E-4	0.0046
3.31687E-4	0.00313
2.49824E-4	0.00454
3.18984E-4	0.00487
2.27241E-4	0.00387
1.55258E-4	0.00241
2.14538E-4	0.00191
4.86944E-4	0.00391
4.31898E-4	0.0046
4.00847E-4	0.00514
4.55893E-4	0.00205
4.00847E-4	0.00191
4.31898E-4	0.0051
3.55681E-4	0.00532
4.37544E-4	0.00391
4.86944E-4	0.00346
4.78476E-4	0.00277
4.78476E-4	0.00446
4.60127E-4	0.00514
4.00847E-4	0.00555
2.55469E-4	0.00546
2.63938E-4	0.00401
3.86733E-4	0.00368
4.8271E-4	0.00483
3.31687E-4	0.00569
4.05081E-4	0.0064
6.05E-4	0.00855
4.55893E-4	0.00673
5.65E-4	0.00655
4.86944E-4	0.00614
6.6E-4	0.00828
4.91179E-4	0.00587
8.08E-4	0.00596
4.31898E-4	0.00606
5.78687E-4	0.00587
5.78687E-4	0.00655
5.46224E-4	0.00706
5.33E-4	0.00714
4.27664E-4	0.00738
4.8271E-4	0.00783
8.02E-4	0.00546
6.23853E-4	0.00601
5.55E-4	0.00555
6.64785E-4	0.00565
7.01482E-4	0.00642
6.42202E-4	0.00642
6.15385E-4	0.00679
5.9139E-4	0.0072
5.50459E-4	0.00747
5.4199E-4	0.00651
6.5067E-4	0.00701
7.19831E-4	0.00701
5.4199E-4	0.00814
6.19619E-4	0.00733
6.56316E-4	0.00651
